# Intragenic repeat expansions control yeast chronological aging

**DOI:** 10.1101/653006

**Authors:** Benjamin P Barré, Johan Hallin, Jia-Xing Yue, Karl Persson, Ekaterina Mikhalev, Agurtzane Irizar, Dawn Thompson, Mikael Molin, Jonas Warringer, Gianni Liti

## Abstract

Aging varies among individuals due to both genetics and environment but the underlying molecular mechanisms remain largely unknown. Using a highly recombined *Saccharomyces cerevisiae* population, we found 30 distinct Quantitative Trait Loci (QTLs) that control chronological life span (CLS) in calorie rich and calorie restricted environments, and under rapamycin exposure. Calorie restriction and rapamycin extended life span in virtually all genotypes, but through different genetic variants. We tracked the two major QTLs to massive expansions of intragenic tandem repeats in the cell wall glycoproteins *FLO11* and *HPF1*, which caused a dramatic life span shortening. Life span impairment by N-terminal *HPF1* repeat expansion was partially buffered by rapamycin but not by calorie restriction. The *HPF1* repeat expansion shifted yeast cells from a sedentary to a buoyant state, thereby increasing their exposure to surrounding oxygen. The higher oxygenation perturbed methionine, lipid, and purine metabolism, which likely explains the life span shortening. We conclude that fast evolving intragenic repeat expansions can fundamentally change the relationship between cells and their environment with profound effects on cellular life style and longevity.
