## Supplemental Table 2 for "Intragenic repeat expansions control yeast chronological aging"

### Sheet: Primer list
Table S2 - Primer list
Number	Name	Sequence	Length (bp)	Details
144	URA_S5	CCTTTTGATGTTAGCAGAATTGTC	24	Binds in URA3 ORF
145	URA_S8	CCTCTAGGTTCCTTTGTTACTTCT	24	Binds in URA3 ORF
476	NAT_S5	CGTGGTCATCTCGTACTCGG	20	Binds in NatMX4
477	NAT_S8	TCCGATTCGTCGTCCGATTC	20	Binds in NatMX4
714	HPF1_S8	GGACGAGGTTGATGGAGCAA	20	Binds in HPF1 ORF
715	HPF1_S5	AGCTACTTCAACCGTCACCG	20	Binds in HPF1 ORF
812	FLO11_FW_NAT	ATGCAAAGACCATTTCTACTCGCTTATTTGGTCCTTTCGCTTCTACGTACGCTGCAGGTCGAC	63	Amplifies NatMX4 cassette and shares homology with FLO11 to fully delete ORF by homologous recombination
813	FLO11_RV_NAT	TTAGAATACAACTGGAAGAGCGAGTAGCAACCACATAAAGTTTCCATCGATGAATTCGAGCTCG	64	Amplifies NatMX4 cassette and shares homology with FLO11 to fully delete ORF by homologous recombination
816	FLO11_A1	ACTGCGCTCTCTTCTAGTTCA	21	Binds in FLO11 promoter
817	FLO11_A4	GAGAGGGAAAAGTGGCGC	18	Binds in FLO11 terminator
855	HPF1_FW_NAT	GTCAGTAACAACAAATACCCATCGTTGATTCTTTTTGGTAAGATCTCGCCTGTCAAAGAGCGTACGCTGCAGGTCGAC	78	Amplifies NatMX4 cassette and shares homology with HPF1 to fully delete ORF by homologous recombination
856	HPF1_RV_NAT	GCATATTAAGAACCTATCTCGTTTCAGAGGAATAAACTTTTAATTCCTCAGTTAAAAAAAATCGATGAATTCGAGCTCG	79	Amplifies NatMX4 cassette and shares homology with HPF1 to fully delete ORF by homologous recombination
857	HPF1_A1	CGCAGAAGTGCCCGTAGGAG	20	Binds in HPF1 promoter. Also used to amplify and swap back HPF1 Nterminal repeats
975	HPF1_A4	GAACCTATCTCGTTTCAGAGG	21	Binds in HPF1 terminator
980	HPF1_Rep1_FW	CATTAACATATGCAACAACC	20	Binds in HPF1 ORF
981	HPF1_Rep1_RV	TGCAGATTTGGAGTATGTGG	20	Binds in HPF1 ORF
983	HPF1_Rep2_RV	AACTTAAGGTACCGGAGGTG	20	Used to amplify and swap back HPF1 Nterminal repeats
1038	HPF1_qPCR2_FW	GCTACCAACTCTACTTCCGG	20	Amplifies and swap HPF1 Cterminal repeats
1105	WA_HPF1_Rvnter_URA	ATGGTCAAACCCATTGCTACACTTCAAGCCGTTTTGGCTTCGCTCCTTTACACACCGCAGGGTAATAACTG	71	Amplifies URA3 cassette (from pRS316) and specifically targets HPF1 Nterminals repeats for deletion (WA allele)
1106	NA_HPF1_Rvnter_URA	ATGTTCAATCGCTTTAATAAACTTCAAGCCGCTTTGGCTTTGGTCCTTTACACACCGCAGGGTAATAACTG	71	Amplifies URA3 cassette (from pRS316) and specifically targets HPF1 Nterminals repeats for deletion (NA allele)
1107	HPF1_FWcter_URA	CCTGCGGCAATACCCTCGGACTGGACAATGATACCAGTAGAGGTCTTTATCGGCATCAGAGCAGATTGTACTG	73	Amplifies URA3 cassette (from pRS316) and specifically targets HPF1 Cterminals repeats for deletion
1108	HPF1_RVcter_URA	TGACTGGTTCAACGGCTTCCACCTTGACTTCCGGCTCCCCATCTGTTTATACACCGCAGGGTAATAACTG	70	Amplifies URA3 cassette (from pRS316) and specifically targets HPF1 Cterminals repeats for deletion
1137	HPF1_FWnter_URA	GAACCGGAGGCAGTGGAAGCCGATGAGGTTGATTGAGGAATTGAACTCGACGGCATCAGAGCAGATTGTACTG	73	Amplifies URA3 cassette (from pRS316) and specifically targets HPF1 Nterminals repeats for deletion
1138	HPF1_FWint_URA	GATGAGGGTGTAGCGCTGGAAGCAACAACACCTCCGTAATTTAGATAATACGGCATCAGAGCAGATTGTACTG	73	Amplifies URA3 cassette (from pRS316) and specifically targets HPF1 internal part for deletion
1139	HPF1_RVint_URA	CGAGTTCAATTCCTCAATCAACCTCATCGGCTTCCACTGCCTCCGGTTCTACACCGCAGGGTAATAACTG	70	Amplifies URA3 cassette (from pRS316) and specifically targets HPF1 internal part for deletion
1140	HPF1_S8bis	TACCGACCAATGCATTCAAAG	21	Used to amplify and swap back HPF1 Cterminal repeats
1145	HPF1_S5bis	TCCGTTTCCGGTTCATCAGC	20	Used to amplify and swap back HPF1 internal unique part
1146	HPF1_S5bis2	ACAATCAACATCATCTCTGG	20	Binds in HPF1 ORF
1147	HPF1_S8bis2	GGAAGCACCAAATGAAGTGG	20	Used to amplify and swap back HPF1 internal unique part
