## Supplemental Table 4 for "Intragenic repeat expansions control yeast chronological aging"

### Sheet: QTLs list
Table S4 - QTLs list: confidence intervals, variance explained and LOD scores
Chr	Position	Detected condition	Confidence interval		Phenotypic variance explained (%)	LOD scores
			Start	End		CR_D7	CR_D21	CR_D35	SDC_D7	SDC_D21	SDC_D35	RM_D7	RM_D21	RM_D35	FDR < 0.05
15	33602	CR_D07	33217	38473	9.51463	22.9266	52.2439	30.3594	50.037	40.6661	6.0742	14.5165	5.02939	5.07925
3	206221	CR_D21	205701	206856	3.25108	2.23755	7.57884	4.80555	2.8551	3.64484	1.16313	1.81171	3.3982	5.5056
9	395073	CR_D21	389371	396078	7.20741	1.37335	17.153	30.4767	1.89069	28.8238	80.9051	0.92054	8.75376	28.6419
10	683446	CR_D21	83631	696286	2.20933	2.22511	5.12296	1.45465	2.99988	1.56699	0.413981	0.799447	1.16174	0.913411
14	533381	CR_D21	508617	535981	2.59131	4.69506	6.02041	3.9434	3.5379	1.41475	1.13382	1.73123	1.24252	0.298427
15	33602	CR_D21	33217	38473	20.3743	22.9266	52.2439	30.3594	50.037	40.6661	6.0742	14.5165	5.02939	5.07925
15	172646	CR_D21	NA	NA	NA	1.4529	7.82734	5.14849	1.61577	1.83761	1.07541	5.39848	5.60546	4.39515
16	179634	CR_D21	123680	214067	2.74114	1.88043	6.37339	3.95529	1.99552	4.07434	1.54475	1.78862	3.04387	3.1342
16	130145	CR_D21	123192	178737	NA	1.89949	6.12485	3.24075	2.56219	5.90274	5.02692	3.41553	2.74599	5.82056
16	213534	CR_D21	NA	NA	NA	2.06316	5.97382	4.5988	3.71206	3.92464	1.29274	1.29452	1.16597	1.50062
9	395073	CR_D35	391113	395477	12.4454	1.37335	17.153	30.4767	1.89069	28.8238	80.9051	0.92054	8.75376	28.6419
13	787531	CR_D35	779586	791709	2.51585	0.94084	3.96468	5.84284	0.836301	3.29158	6.42914	1.62416	2.53877	2.79193
15	33602	CR_D35	33217	38473	12.4006	22.9266	52.2439	30.3594	50.037	40.6661	6.0742	14.5165	5.02939	5.07925
4	887591	RM_D07	63395	894696	2.84212	0.185704	2.10376	1.63089	2.36877	2.66005	2.96853	6.6116	2.33907	1.97098
4	66401	RM_D07	NA	NA	NA	0.391719	1.03446	0.941186	2.29992	3.21232	1.14055	6.24572	3.97191	1.91992
9	102506	RM_D07	101559	103227	5.1342	1.67043	3.75211	1.69001	2.96073	1.63984	1.20089	12.0861	15.0987	8.89265
11	295849	RM_D07	110439	370478	2.45553	2.19857	2.10315	0.527176	2.59493	1.89391	0.379784	5.70099	2.15312	1.81198
11	117096	RM_D07	NA	NA	NA	2.81899	2.40565	1.24217	1.48473	1.69246	0.8773	5.35841	1.86716	1.28672
11	333340	RM_D07	NA	NA	NA	0.710804	1.39208	0.630032	1.67289	1.48249	1.00117	5.34191	1.27418	0.771978
14	670173	RM_D07	619714	682898	2.57291	1.44682	2.1962	2.48083	4.46131	1.902	0.454483	5.9771	3.21567	1.6236
15	33602	RM_D07	33217	38473	6.15713	22.9266	52.2439	30.3594	50.037	40.6661	6.0742	14.5165	5.02939	5.07925
16	73071	RM_D07	67491	82464	3.41544	0.995742	2.98039	1.84103	1.51206	1.88874	1.52061	7.96873	3.22102	3.37793
1	193329	RM_D21	191697	194952	2.19159	0.383042	2.94562	2.35516	0.588429	1.74714	2.96948	2.19504	5.08136	2.72595
9	101954	RM_D21	101321	139686	6.47461	1.89219	4.55364	2.1246	2.85697	1.63997	1.40424	11.5245	15.3492	10.1775
9	393995	RM_D21	390232	394211	NA	1.34082	15.9789	28.1087	2.03436	26.8873	76.7815	1.49283	10.1628	31.1479
15	33217	RM_D21	33217	42415	2.63634	22.7238	50.2717	28.1777	48.2108	39.3045	6.12644	14.5165	5.02939	5.07925
15	187911	RM_D21	33217	195064	2.78026	0.476499	4.17434	3.1469	2.22713	2.26703	0.481027	5.67921	6.46566	4.18123
15	187911	RM_D21	33217	195064	NA	0.476499	4.17434	3.1469	2.22713	2.26703	0.481027	5.67921	6.46566	4.18123
3	206226	RM_D35	205701	206856	2.37237	2.23755	7.57884	4.80555	2.8551	3.64484	1.16313	1.81171	3.3982	5.5056
4	199316	RM_D35	179827	203904	2.80848	0.289598	0.472823	1.33662	0.665644	1.33524	2.62901	0.832126	2.55424	6.53221
5	84821	RM_D35	83473	85236	2.44025	0.28625	0.560817	0.722169	2.38763	2.7669	1.96218	2.24868	3.10597	5.66508
9	393995	RM_D35	390232	394211	12.7013	1.34082	15.9789	28.1087	2.03436	26.8873	76.7815	1.49283	10.1628	31.1479
9	101954	RM_D35	101321	139686	NA	1.89219	4.55364	2.1246	2.85697	1.63997	1.40424	11.5245	15.3492	10.1775
16	129733	RM_D35	122768	130597	2.64436	1.38627	4.9827	2.84737	2.16347	4.48329	4.40289	3.8654	2.61079	6.14534
1	129067	SDC_D07	128270	130454	2.34639	2.19235	4.38509	3.54632	5.44457	3.84326	1.52255	1.6755	1.37726	2.51549
7	870475	SDC_D07	867751	886758	2.65239	1.05746	2.42698	2.14105	6.16426	3.10458	0.633084	1.69718	1.51984	0.941639
12	97693	SDC_D07	88557	107971	2.18995	1.52579	4.92851	1.44306	5.07751	1.98128	0.17243	1.94953	1.80335	0.668221
14	674483	SDC_D07	200066	686916	2.20985	0.946956	1.44428	1.42599	5.12419	1.14426	0.204372	3.6365	1.96471	0.842695
15	33602	SDC_D07	33217	34277	19.6043	22.9266	52.2439	30.3594	50.037	40.6661	6.0742	14.5165	5.02939	5.07925
4	97934	SDC_D21	64216	1271410	2.31888	0.383356	1.90975	2.47593	3.23967	5.38	1.23431	1.88344	0.397699	0.4333
8	276928	SDC_D21	273346	282666	2.50912	0.280331	1.29943	1.0567	2.183	5.82701	2.51067	0.117998	0.337276	1.00316
9	395073	SDC_D21	391113	395477	11.812	1.37335	17.153	30.4767	1.89069	28.8238	80.9051	0.92054	8.75376	28.6419
12	317762	SDC_D21	293471	319752	3.28313	0.082866	0.561615	1.11225	1.95638	7.65482	4.81046	0.292646	0.86822	0.671661
15	33602	SDC_D21	33217	34277	16.2508	22.9266	52.2439	30.3594	50.037	40.6661	6.0742	14.5165	5.02939	5.07925
16	130145	SDC_D21	123192	178737	2.54131	1.89949	6.12485	3.24075	2.56219	5.90274	5.02692	3.41553	2.74599	5.82056
9	395073	SDC_D35	394211	395123	29.7299	1.37335	17.153	30.4767	1.89069	28.8238	80.9051	0.92054	8.75376	28.6419
12	295285	SDC_D35	292724	325937	2.33348	0.00863982	0.495013	1.25466	1.09155	5.72043	5.41427	0.564876	2.63766	2.03103
13	788209	SDC_D35	779586	898029	2.76478	0.94084	3.96468	5.84284	0.836301	3.29158	6.42914	1.62416	2.53877	2.79193
14	355031	SDC_D35	353788	355533	3.19742	0.632183	2.04166	2.75489	0.441382	4.20528	7.45169	0.986314	0.545048	0.939056
15	33217	SDC_D35	33217	42415	2.63634	22.7238	50.2717	28.1777	48.2108	39.3045	6.12644	14.5165	5.02939	5.07925
					95% confidence threshold	5.07619	5.09405	5.30223	4.90641	5.37523	5.08933	4.89679	4.98379	5.147
